# Visualizing whole-head neuronal activity and information-sharing dynamics in *Caenorhabditis elegans* during the transition into the anesthetized state

**DOI:** 10.64898/2026.03.31.715586

**Authors:** Hamilton White, Cameron R. Bosinski, Hortense Bogaert, Christopher V. Gabel, Christopher W. Connor

**Affiliations:** Department of Anesthesiology, Mass General Brigham, Boston, MA, USA; Harvard Medical School, Harvard University, Boston, MA, USA; Department of Pharmacology, Physiology and Biophysics, Chobanian & Avedisian School of Medicine, Boston University, Boston, MA, USA; Department of Biology, Northeastern University, Boston, MA, USA

## Abstract

General anesthetics, such as isoflurane, induce immobility and decrease responsiveness to external stimuli. Our previous studies used *C. elegans* to investigate recovery from anesthesia, and established information-theory metrics characterizing how system-wide neuronal dynamics differ under these conditions. This study develops a novel technique enabling the corollary experiment: visualization of neuronal activity throughout the transition into the anesthetized state. *C. elegans* worms expressing pan-neuronal nuclear RFP and cytosolic GCaMP6s were imaged with wide-field cameras (behavior), and a light sheet microscope (neuronal activity) in most neurons in the animal’s head during isoflurane exposure. Stable concentrations were maintained by measured flow vaporization of isoflurane into a specially designed gas enclosure compatible with the imaging system. We analyzed ensemble neuronal activity, spectrograms of frequency over time, and metrics of shared information between neurons. Behavioral decline differed among tested isoflurane conditions and was most pronounced at 8% isoflurane. Spectrograms indicate loss of bulk signal power, with a somewhat greater loss in higher frequency bands. State Decoupling, Internal Predictability, and System Consistency were among the useful metrics for discriminating anesthetized state. The ratio of State Decoupling to System Consistency (“Disconnection Ratio”) showed a prominent increase over time for the 8% condition. The induction of anesthesia produces progressive changes in neuronal activity and communication that can be quantified at single-neuron resolution. Information metrics (State Decoupling entropy, System Consistency entropy, and their ratio) demonstrate that the isoflurane anesthetization process results in altered entropy-derived information sharing, particularly at high anesthetic concentrations.
