## Supplemental Table 1 for "Visualizing whole-head neuronal activity and information-sharing dynamics in *Caenorhabditis elegans* during the transition into the anesthetized state"

### Sheet: Sheet1
Fig Panel	Group 1	Group 2	Mean Rank Difference	95% CI lower	95% CI Upper	Adjusted P-Value	Manuscript Stats Slug
Fig 5Ae	0% 5 min	2% 5 min	4.625	-3.839	13.089	0.57247	4.625, [-3.839, 13.089], p=0.572
Fig 5Ae	0% 5 min	8% 5 min	3.625	-4.839	12.089	0.915658	3.625, [-4.839, 12.089], p=0.915
Fig 5Ae	2% 5 min	8% 5 min	-1	-9.464	7.464	1	-1, [-9.464, 7.464], p=1.000
Fig 5Ae	0% 10 min	2% 10 min	6.5	-1.964	14.964	0.197976	6.5, [-1.964, 14.964], p=0.197
Fig 5Ae	0% 10 min	8% 10 min	4.75	-3.714	13.214	0.537328	4.75, [-3.714, 13.214], p=0.537
Fig 5Ae	2% 10 min	8% 10 min	-1.75	-10.214	6.714	1	-1.75, [-10.214, 6.714], p=1.000
Fig 5Ae	0% 15 min	2% 15 min	6.625	-1.839	15.089	0.18286	6.625, [-1.839, 15.089], p=0.182
Fig 5Ae	0% 15 min	8% 15 min	6.875	-1.589	15.339	0.15549	6.875, [-1.589, 15.339], p=0.155
Fig 5Ae	2% 15 min	8% 15 min	0.25	-8.214	8.714	1	0.25, [-8.214, 8.714], p=1.000
Fig 5Ae	0% 20 min	2% 20 min	7.25	-1.214	15.714	0.120915	7.25, [-1.214, 15.714], p=0.12
Fig 5Ae	0% 20 min	8% 20 min	7.375	-1.089	15.839	0.110945	7.375, [-1.089, 15.839], p=0.11
Fig 5Ae	2% 20 min	8% 20 min	0.125	-8.339	8.589	1	0.125, [-8.339, 8.589], p=1.000
Fig 5Ae	0% 25 min	2% 25 min	6.75	-1.714	15.214	0.168713	6.75, [-1.714, 15.214], p=0.168
Fig 5Ae	0% 25 min	8% 25 min	10.875	2.411	19.339	0.00629574	10.875, [2.411, 19.339], p=0.006
Fig 5Ae	2% 25 min	8% 25 min	4.125	-4.339	12.589	0.729963	4.125, [-4.339, 12.589], p=0.729
Fig 5Ae	0% 30 min	2% 30 min	4.75	-3.714	13.214	0.537328	4.75, [-3.714, 13.214], p=0.537
Fig 5Ae	0% 30 min	8% 30 min	11.375	2.911	19.839	0.00388161	11.375, [2.911, 19.839], p=0.003
Fig 5Ae	2% 30 min	8% 30 min	6.625	-1.839	15.089	0.18286	6.625, [-1.839, 15.089], p=0.182
Fig 5Ae	0% 35 min	2% 35 min	4.375	-4.089	12.839	0.647775	4.375, [-4.089, 12.839], p=0.647
Fig 5Ae	0% 35 min	8% 35 min	12.125	3.661	20.589	0.0018143	12.125, [3.661, 20.589], p=0.001
Fig 5Ae	2% 35 min	8% 35 min	7.75	-0.713997	16.214	0.0851318	7.75, [-0.713997, 16.214], p=0.085
Fig 5Ae	0% 40 min	2% 40 min	4.25	-4.214	12.714	0.687996	4.25, [-4.214, 12.714], p=0.687
Fig 5Ae	0% 40 min	8% 40 min	12.625	4.161	21.089	0.00106731	12.625, [4.161, 21.089], p=0.001
Fig 5Ae	2% 40 min	8% 40 min	8.375	-0.0889968	16.839	0.0535366	8.375, [-0.0889968, 16.839], p=0.053
Fig 5Ae	0% 45 min	2% 45 min	4.125	-4.339	12.589	0.729963	4.125, [-4.339, 12.589], p=0.729
Fig 5Ae	0% 45 min	8% 45 min	12.75	4.286	21.214	0.000931981	12.75, [4.286, 21.214], p<0.001
Fig 5Ae	2% 45 min	8% 45 min	8.625	0.161003	17.089	0.0441206	8.625, [0.161003, 17.089], p=0.044
Fig 5Ae	0% 50 min	2% 50 min	4.875	-3.589	13.339	0.503815	4.875, [-3.589, 13.339], p=0.503
Fig 5Ae	0% 50 min	8% 50 min	12	3.536	20.464	0.00206554	12, [3.536, 20.464], p=0.002
Fig 5Ae	2% 50 min	8% 50 min	7.125	-1.339	15.589	0.131634	7.125, [-1.339, 15.589], p=0.131
Fig 5Ae	0% 55 min	2% 55 min	6	-2.464	14.464	0.269058	6, [-2.464, 14.464], p=0.269
Fig 5Ae	0% 55 min	8% 55 min	10.875	2.411	19.339	0.00629574	10.875, [2.411, 19.339], p=0.006
Fig 5Ae	2% 55 min	8% 55 min	4.875	-3.589	13.339	0.503815	4.875, [-3.589, 13.339], p=0.503
