## Supplemental Table 2 for "Visualizing whole-head neuronal activity and information-sharing dynamics in *Caenorhabditis elegans* during the transition into the anesthetized state"

### Sheet: Sheet1
Fig Panel	Group 1	Group 2	Mean Rank Difference	95% CI lower	95% CI Upper	Adjusted P-Value	Manuscript Stats Slug
Fig 5Be	0% 5 min	2% 5 min	-0.875	-9.339	7.589	1	-0.875, [-9.339, 7.589], p=1.000
Fig 5Be	0% 5 min	8% 5 min	-2.125	-10.589	6.339	1	-2.125, [-10.589, 6.339], p=1.000
Fig 5Be	2% 5 min	8% 5 min	-1.25	-9.714	7.214	1	-1.25, [-9.714, 7.214], p=1.000
Fig 5Be	0% 10 min	2% 10 min	0	-8.464	8.464	1	0, [-8.464, 8.464], p=1.000
Fig 5Be	0% 10 min	8% 10 min	-1.125	-9.589	7.339	1	-1.125, [-9.589, 7.339], p=1.000
Fig 5Be	2% 10 min	8% 10 min	-1.125	-9.589	7.339	1	-1.125, [-9.589, 7.339], p=1.000
Fig 5Be	0% 15 min	2% 15 min	1.125	-7.339	9.589	1	1.125, [-7.339, 9.589], p=1.000
Fig 5Be	0% 15 min	8% 15 min	1.125	-7.339	9.589	1	1.125, [-7.339, 9.589], p=1.000
Fig 5Be	2% 15 min	8% 15 min	0	-8.464	8.464	1	0, [-8.464, 8.464], p=1.000
Fig 5Be	0% 20 min	2% 20 min	1.75	-6.714	10.214	1	1.75, [-6.714, 10.214], p=1.000
Fig 5Be	0% 20 min	8% 20 min	2.75	-5.714	11.214	1	2.75, [-5.714, 11.214], p=1.000
Fig 5Be	2% 20 min	8% 20 min	1	-7.464	9.464	1	1, [-7.464, 9.464], p=1.000
Fig 5Be	0% 25 min	2% 25 min	3.125	-5.339	11.589	1	3.125, [-5.339, 11.589], p=1.000
Fig 5Be	0% 25 min	8% 25 min	5.125	-3.339	13.589	0.441536	5.125, [-3.339, 13.589], p=0.441
Fig 5Be	2% 25 min	8% 25 min	2	-6.464	10.464	1	2, [-6.464, 10.464], p=1.000
Fig 5Be	0% 30 min	2% 30 min	2.5	-5.964	10.964	1	2.5, [-5.964, 10.964], p=1.000
Fig 5Be	0% 30 min	8% 30 min	5.75	-2.714	14.214	0.311628	5.75, [-2.714, 14.214], p=0.311
Fig 5Be	2% 30 min	8% 30 min	3.25	-5.214	11.714	1	3.25, [-5.214, 11.714], p=1.000
Fig 5Be	0% 35 min	2% 35 min	2.375	-6.089	10.839	1	2.375, [-6.089, 10.839], p=1.000
Fig 5Be	0% 35 min	8% 35 min	5.125	-3.339	13.589	0.441536	5.125, [-3.339, 13.589], p=0.441
Fig 5Be	2% 35 min	8% 35 min	2.75	-5.714	11.214	1	2.75, [-5.714, 11.214], p=1.000
Fig 5Be	0% 40 min	2% 40 min	1.625	-6.839	10.089	1	1.625, [-6.839, 10.089], p=1.000
Fig 5Be	0% 40 min	8% 40 min	4.75	-3.714	13.214	0.537328	4.75, [-3.714, 13.214], p=0.537
Fig 5Be	2% 40 min	8% 40 min	3.125	-5.339	11.589	1	3.125, [-5.339, 11.589], p=1.000
Fig 5Be	0% 45 min	2% 45 min	2	-6.464	10.464	1	2, [-6.464, 10.464], p=1.000
Fig 5Be	0% 45 min	8% 45 min	3.25	-5.214	11.714	1	3.25, [-5.214, 11.714], p=1.000
Fig 5Be	2% 45 min	8% 45 min	1.25	-7.214	9.714	1	1.25, [-7.214, 9.714], p=1.000
Fig 5Be	0% 50 min	2% 50 min	1.625	-6.839	10.089	1	1.625, [-6.839, 10.089], p=1.000
Fig 5Be	0% 50 min	8% 50 min	1.375	-7.089	9.839	1	1.375, [-7.089, 9.839], p=1.000
Fig 5Be	2% 50 min	8% 50 min	-0.25	-8.714	8.214	1	-0.25, [-8.714, 8.214], p=1.000
Fig 5Be	0% 55 min	2% 55 min	1.75	-6.714	10.214	1	1.75, [-6.714, 10.214], p=1.000
Fig 5Be	0% 55 min	8% 55 min	1.25	-7.214	9.714	1	1.25, [-7.214, 9.714], p=1.000
Fig 5Be	2% 55 min	8% 55 min	-0.5	-8.964	7.964	1	-0.5, [-8.964, 7.964], p=1.000
