## Supplemental Table 3 for "Visualizing whole-head neuronal activity and information-sharing dynamics in *Caenorhabditis elegans* during the transition into the anesthetized state"

### Sheet: Sheet1
Fig Panel	Group 1	Group 2	Mean Rank Difference	95% CI lower	95% CI Upper	Adjusted P-Value	Manuscript Stats Slug
Fig 5Ce	0% 5 min	2% 5 min	-6	-14.464	2.464	0.269058	-6, [-14.464, 2.464], p=0.269
Fig 5Ce	0% 5 min	8% 5 min	-7.5	-15.964	0.963997	0.101685	-7.5, [-15.964, 0.964], p=0.101
Fig 5Ce	2% 5 min	8% 5 min	-1.5	-9.964	6.964	1	-1.5, [-9.964, 6.964], p=1.000
Fig 5Ce	0% 10 min	2% 10 min	-6.75	-15.214	1.714	0.168713	-6.75, [-15.214, 1.714], p=0.168
Fig 5Ce	0% 10 min	8% 10 min	-8.25	-16.714	0.213997	0.0588732	-8.25, [-16.714, 0.214], p=0.058
Fig 5Ce	2% 10 min	8% 10 min	-1.5	-9.964	6.964	1	-1.5, [-9.964, 6.964], p=1.000
Fig 5Ce	0% 15 min	2% 15 min	-7.625	-16.089	0.838997	0.0930928	-7.625, [-16.089, 0.839], p=0.093
Fig 5Ce	0% 15 min	8% 15 min	-10.375	-18.839	-1.911	0.0100228	-10.375, [-18.839, -1.911], p=0.01
Fig 5Ce	2% 15 min	8% 15 min	-2.75	-11.214	5.714	1	-2.75, [-11.214, 5.714], p=1.000
Fig 5Ce	0% 20 min	2% 20 min	-7.375	-15.839	1.089	0.110945	-7.375, [-15.839, 1.089], p=0.11
Fig 5Ce	0% 20 min	8% 20 min	-12.125	-20.589	-3.661	0.0018143	-12.125, [-20.589, -3.661], p=0.001
Fig 5Ce	2% 20 min	8% 20 min	-4.75	-13.214	3.714	0.537328	-4.75, [-13.214, 3.714], p=0.537
Fig 5Ce	0% 25 min	2% 25 min	-7.25	-15.714	1.214	0.120915	-7.25, [-15.714, 1.214], p=0.12
Fig 5Ce	0% 25 min	8% 25 min	-13.75	-22.214	-5.286	0.000301866	-13.75, [-22.214, -5.286], p<0.001
Fig 5Ce	2% 25 min	8% 25 min	-6.5	-14.964	1.964	0.197976	-6.5, [-14.964, 1.964], p=0.197
Fig 5Ce	0% 30 min	2% 30 min	-4.625	-13.089	3.839	0.57247	-4.625, [-13.089, 3.839], p=0.572
Fig 5Ce	0% 30 min	8% 30 min	-13.75	-22.214	-5.286	0.000301866	-13.75, [-22.214, -5.286], p<0.001
Fig 5Ce	2% 30 min	8% 30 min	-9.125	-17.589	-0.661003	0.0295595	-9.125, [-17.589, -0.661], p=0.029
Fig 5Ce	0% 35 min	2% 35 min	-3.5	-11.964	4.964	0.966596	-3.5, [-11.964, 4.964], p=0.966
Fig 5Ce	0% 35 min	8% 35 min	-13.75	-22.214	-5.286	0.000301866	-13.75, [-22.214, -5.286], p<0.001
Fig 5Ce	2% 35 min	8% 35 min	-10.25	-18.714	-1.786	0.0112257	-10.25, [-18.714, -1.786], p=0.011
Fig 5Ce	0% 40 min	2% 40 min	-3.625	-12.089	4.839	0.915658	-3.625, [-12.089, 4.839], p=0.915
Fig 5Ce	0% 40 min	8% 40 min	-13.625	-22.089	-5.161	0.000348993	-13.625, [-22.089, -5.161], p<0.001
Fig 5Ce	2% 40 min	8% 40 min	-10	-18.464	-1.536	0.0140332	-10, [-18.464, -1.536], p=0.014
Fig 5Ce	0% 45 min	2% 45 min	-4.5	-12.964	3.964	0.609275	-4.5, [-12.964, 3.964], p=0.609
Fig 5Ce	0% 45 min	8% 45 min	-12.75	-21.214	-4.286	0.000931981	-12.75, [-21.214, -4.286], p<0.001
Fig 5Ce	2% 45 min	8% 45 min	-8.25	-16.714	0.213997	0.0588732	-8.25, [-16.714, 0.214], p=0.058
Fig 5Ce	0% 50 min	2% 50 min	-3.125	-11.589	5.339	1	-3.125, [-11.589, 5.339], p=1.000
Fig 5Ce	0% 50 min	8% 50 min	-11.125	-19.589	-2.661	0.004955	-11.125, [-19.589, -2.661], p=0.004
Fig 5Ce	2% 50 min	8% 50 min	-8	-16.464	0.463997	0.0709548	-8, [-16.464, 0.464], p=0.07
Fig 5Ce	0% 55 min	2% 55 min	-2.875	-11.339	5.589	1	-2.875, [-11.339, 5.589], p=1.000
Fig 5Ce	0% 55 min	8% 55 min	-9.875	-18.339	-1.411	0.015663	-9.875, [-18.339, -1.411], p=0.015
Fig 5Ce	2% 55 min	8% 55 min	-7	-15.464	1.464	0.143145	-7, [-15.464, 1.464], p=0.143
