## Supplemental Table 4 for "Visualizing whole-head neuronal activity and information-sharing dynamics in *Caenorhabditis elegans* during the transition into the anesthetized state"

### Sheet: Sheet1
Fig Panel	Group 1	Group 2	Mean Rank Difference	95% CI lower	95% CI Upper	Adjusted P-Value	Manuscript Stats Slug
Fig 5De	0% 5 min	2% 5 min	6.5	-1.964	14.964	0.197976	6.5, [-1.964, 14.964], p=0.197
Fig 5De	0% 5 min	8% 5 min	7.375	-1.089	15.839	0.110945	7.375, [-1.089, 15.839], p=0.11
Fig 5De	2% 5 min	8% 5 min	0.875	-7.589	9.339	1	0.875, [-7.589, 9.339], p=1.000
Fig 5De	0% 10 min	2% 10 min	7.125	-1.339	15.589	0.131634	7.125, [-1.339, 15.589], p=0.131
Fig 5De	0% 10 min	8% 10 min	8.25	-0.213997	16.714	0.0588732	8.25, [-0.214, 16.714], p=0.058
Fig 5De	2% 10 min	8% 10 min	1.125	-7.339	9.589	1	1.125, [-7.339, 9.589], p=1.000
Fig 5De	0% 15 min	2% 15 min	7.75	-0.713997	16.214	0.0851318	7.75, [-0.714, 16.214], p=0.085
Fig 5De	0% 15 min	8% 15 min	10.25	1.786	18.714	0.0112257	10.25, [1.786, 18.714], p=0.011
Fig 5De	2% 15 min	8% 15 min	2.5	-5.964	10.964	1	2.5, [-5.964, 10.964], p=1.000
Fig 5De	0% 20 min	2% 20 min	7.875	-0.588997	16.339	0.0777644	7.875, [-0.589, 16.339], p=0.077
Fig 5De	0% 20 min	8% 20 min	12	3.536	20.464	0.00206554	12, [3.536, 20.464], p=0.002
Fig 5De	2% 20 min	8% 20 min	4.125	-4.339	12.589	0.729963	4.125, [-4.339, 12.589], p=0.729
Fig 5De	0% 25 min	2% 25 min	6.5	-1.964	14.964	0.197976	6.5, [-1.964, 14.964], p=0.197
Fig 5De	0% 25 min	8% 25 min	13.375	4.911	21.839	0.000464808	13.375, [4.911, 21.839], p<0.001
Fig 5De	2% 25 min	8% 25 min	6.875	-1.589	15.339	0.15549	6.875, [-1.589, 15.339], p=0.155
Fig 5De	0% 30 min	2% 30 min	4.625	-3.839	13.089	0.57247	4.625, [-3.839, 13.089], p=0.572
Fig 5De	0% 30 min	8% 30 min	13.375	4.911	21.839	0.000464808	13.375, [4.911, 21.839], p<0.001
Fig 5De	2% 30 min	8% 30 min	8.75	0.286003	17.214	0.039985	8.75, [0.286, 17.214], p=0.039
Fig 5De	0% 35 min	2% 35 min	3.875	-4.589	12.339	0.819216	3.875, [-4.589, 12.339], p=0.819
Fig 5De	0% 35 min	8% 35 min	13.75	5.286	22.214	0.000301866	13.75, [5.286, 22.214], p<0.001
Fig 5De	2% 35 min	8% 35 min	9.875	1.411	18.339	0.015663	9.875, [1.411, 18.339], p=0.015
Fig 5De	0% 40 min	2% 40 min	3.25	-5.214	11.714	1	3.25, [-5.214, 11.714], p=1.000
Fig 5De	0% 40 min	8% 40 min	13.25	4.786	21.714	0.000535463	13.25, [4.786, 21.714], p<0.001
Fig 5De	2% 40 min	8% 40 min	10	1.536	18.464	0.0140332	10, [1.536, 18.464], p=0.014
Fig 5De	0% 45 min	2% 45 min	3.875	-4.589	12.339	0.819216	3.875, [-4.589, 12.339], p=0.819
Fig 5De	0% 45 min	8% 45 min	12.25	3.786	20.714	0.00159174	12.25, [3.786, 20.714], p=0.001
Fig 5De	2% 45 min	8% 45 min	8.375	-0.0889968	16.839	0.0535366	8.375, [-0.088997, 16.839], p=0.053
Fig 5De	0% 50 min	2% 50 min	2.125	-6.339	10.589	1	2.125, [-6.339, 10.589], p=1.000
Fig 5De	0% 50 min	8% 50 min	10.625	2.161	19.089	0.00796209	10.625, [2.161, 19.089], p=0.007
Fig 5De	2% 50 min	8% 50 min	8.5	0.0360032	16.964	0.0486286	8.5, [0.036003, 16.964], p=0.048
Fig 5De	0% 55 min	2% 55 min	2.375	-6.089	10.839	1	2.375, [-6.089, 10.839], p=1.000
Fig 5De	0% 55 min	8% 55 min	9.25	0.786003	17.714	0.0266669	9.25, [0.786, 17.714], p=0.026
Fig 5De	2% 55 min	8% 55 min	6.875	-1.589	15.339	0.15549	6.875, [-1.589, 15.339], p=0.155
