## Supplemental Table 5 for "Visualizing whole-head neuronal activity and information-sharing dynamics in *Caenorhabditis elegans* during the transition into the anesthetized state"

### Sheet: Sheet1
Fig Panel	Group 1	Group 2	Mean Rank Difference	95% CI lower	95% CI Upper	Adjusted P-Value	Manuscript Stats Slug
Fig 5Ee	0% 5 min	2% 5 min	5.25	-3.214	13.714	0.412692	5.25, [-3.214, 13.714], p=0.412
Fig 5Ee	0% 5 min	8% 5 min	4.5	-3.964	12.964	0.609275	4.5, [-3.964, 12.964], p=0.609
Fig 5Ee	2% 5 min	8% 5 min	-0.75	-9.214	7.714	1	-0.75, [-9.214, 7.714], p=1.000
Fig 5Ee	0% 10 min	2% 10 min	6	-2.464	14.464	0.269058	6, [-2.464, 14.464], p=0.269
Fig 5Ee	0% 10 min	8% 10 min	6	-2.464	14.464	0.269058	6, [-2.464, 14.464], p=0.269
Fig 5Ee	2% 10 min	8% 10 min	0	-8.464	8.464	1	0, [-8.464, 8.464], p=1.000
Fig 5Ee	0% 15 min	2% 15 min	6	-2.464	14.464	0.269058	6, [-2.464, 14.464], p=0.269
Fig 5Ee	0% 15 min	8% 15 min	7.125	-1.339	15.589	0.131634	7.125, [-1.339, 15.589], p=0.131
Fig 5Ee	2% 15 min	8% 15 min	1.125	-7.339	9.589	1	1.125, [-7.339, 9.589], p=1.000
Fig 5Ee	0% 20 min	2% 20 min	7.625	-0.838997	16.089	0.0930928	7.625, [-0.839, 16.089], p=0.093
Fig 5Ee	0% 20 min	8% 20 min	7.75	-0.713997	16.214	0.0851318	7.75, [-0.714, 16.214], p=0.085
Fig 5Ee	2% 20 min	8% 20 min	0.125	-8.339	8.589	1	0.125, [-8.339, 8.589], p=1.000
Fig 5Ee	0% 25 min	2% 25 min	7.125	-1.339	15.589	0.131634	7.125, [-1.339, 15.589], p=0.131
Fig 5Ee	0% 25 min	8% 25 min	10.5	2.036	18.964	0.0089384	10.5, [2.036, 18.964], p=0.008
Fig 5Ee	2% 25 min	8% 25 min	3.375	-5.089	11.839	1	3.375, [-5.089, 11.839], p=1.000
Fig 5Ee	0% 30 min	2% 30 min	6.375	-2.089	14.839	0.214107	6.375, [-2.089, 14.839], p=0.214
Fig 5Ee	0% 30 min	8% 30 min	11.625	3.161	20.089	0.00302655	11.625, [3.161, 20.089], p=0.003
Fig 5Ee	2% 30 min	8% 30 min	5.25	-3.214	13.714	0.412692	5.25, [-3.214, 13.714], p=0.412
Fig 5Ee	0% 35 min	2% 35 min	4.75	-3.714	13.214	0.537328	4.75, [-3.714, 13.214], p=0.537
Fig 5Ee	0% 35 min	8% 35 min	13.625	5.161	22.089	0.000348993	13.625, [5.161, 22.089], p<0.001
Fig 5Ee	2% 35 min	8% 35 min	8.875	0.411003	17.339	0.0361959	8.875, [0.411, 17.339], p=0.036
Fig 5Ee	0% 40 min	2% 40 min	4.25	-4.214	12.714	0.687996	4.25, [-4.214, 12.714], p=0.687
Fig 5Ee	0% 40 min	8% 40 min	14.125	5.661	22.589	0.000193957	14.125, [5.661, 22.589], p<0.001
Fig 5Ee	2% 40 min	8% 40 min	9.875	1.411	18.339	0.015663	9.875, [1.411, 18.339], p=0.015
Fig 5Ee	0% 45 min	2% 45 min	5	-3.464	13.464	0.471898	5, [-3.464, 13.464], p=0.471
Fig 5Ee	0% 45 min	8% 45 min	14.125	5.661	22.589	0.000193957	14.125, [5.661, 22.589], p<0.001
Fig 5Ee	2% 45 min	8% 45 min	9.125	0.661003	17.589	0.0295595	9.125, [0.661, 17.589], p=0.029
Fig 5Ee	0% 50 min	2% 50 min	6.125	-2.339	14.589	0.249601	6.125, [-2.339, 14.589], p=0.249
Fig 5Ee	0% 50 min	8% 50 min	13.75	5.286	22.214	0.000301866	13.75, [5.286, 22.214], p<0.001
Fig 5Ee	2% 50 min	8% 50 min	7.625	-0.838997	16.089	0.0930928	7.625, [-0.839, 16.089], p=0.093
Fig 5Ee	0% 55 min	2% 55 min	7	-1.464	15.464	0.143145	7, [-1.464, 15.464], p=0.143
Fig 5Ee	0% 55 min	8% 55 min	14	5.536	22.464	0.00022504	14, [5.536, 22.464], p<0.001
Fig 5Ee	2% 55 min	8% 55 min	7	-1.464	15.464	0.143145	7, [-1.464, 15.464], p=0.143
