## Supplemental Table 6 for "Visualizing whole-head neuronal activity and information-sharing dynamics in *Caenorhabditis elegans* during the transition into the anesthetized state"

### Sheet: Sheet1
Fig Panel	Group 1	Group 2	Mean Rank Difference	95% CI lower	95% CI Upper	Adjusted P-Value	Manuscript Stats Slug
Fig 5Fe	0% 5 min	2% 5 min	-5.875	-14.339	2.589	0.289718	-5.875, [-14.339, 2.589], p=0.289
Fig 5Fe	0% 5 min	8% 5 min	-6.875	-15.339	1.589	0.15549	-6.875, [-15.339, 1.589], p=0.155
Fig 5Fe	2% 5 min	8% 5 min	-1	-9.464	7.464	1	-1, [-9.464, 7.464], p=1.000
Fig 5Fe	0% 10 min	2% 10 min	-6.875	-15.339	1.589	0.15549	-6.875, [-15.339, 1.589], p=0.155
Fig 5Fe	0% 10 min	8% 10 min	-7.375	-15.839	1.089	0.110945	-7.375, [-15.839, 1.089], p=0.11
Fig 5Fe	2% 10 min	8% 10 min	-0.5	-8.964	7.964	1	-0.5, [-8.964, 7.964], p=1.000
Fig 5Fe	0% 15 min	2% 15 min	-7.75	-16.214	0.713997	0.0851318	-7.75, [-16.214, 0.714], p=0.085
Fig 5Fe	0% 15 min	8% 15 min	-8.75	-17.214	-0.286003	0.039985	-8.75, [-17.214, -0.286], p=0.039
Fig 5Fe	2% 15 min	8% 15 min	-1	-9.464	7.464	1	-1, [-9.464, 7.464], p=1.000
Fig 5Fe	0% 20 min	2% 20 min	-7	-15.464	1.464	0.143145	-7, [-15.464, 1.464], p=0.143
Fig 5Fe	0% 20 min	8% 20 min	-8	-16.464	0.463997	0.0709548	-8, [-16.464, 0.464], p=0.07
Fig 5Fe	2% 20 min	8% 20 min	-1	-9.464	7.464	1	-1, [-9.464, 7.464], p=1.000
Fig 5Fe	0% 25 min	2% 25 min	-6.5	-14.964	1.964	0.197976	-6.5, [-14.964, 1.964], p=0.197
Fig 5Fe	0% 25 min	8% 25 min	-10.75	-19.214	-2.286	0.00708418	-10.75, [-19.214, -2.286], p=0.007
Fig 5Fe	2% 25 min	8% 25 min	-4.25	-12.714	4.214	0.687996	-4.25, [-12.714, 4.214], p=0.687
Fig 5Fe	0% 30 min	2% 30 min	-6.625	-15.089	1.839	0.18286	-6.625, [-15.089, 1.839], p=0.182
Fig 5Fe	0% 30 min	8% 30 min	-12.5	-20.964	-4.036	0.00122086	-12.5, [-20.964, -4.036], p=0.001
Fig 5Fe	2% 30 min	8% 30 min	-5.875	-14.339	2.589	0.289718	-5.875, [-14.339, 2.589], p=0.289
Fig 5Fe	0% 35 min	2% 35 min	-4.75	-13.214	3.714	0.537328	-4.75, [-13.214, 3.714], p=0.537
Fig 5Fe	0% 35 min	8% 35 min	-13.625	-22.089	-5.161	0.000348993	-13.625, [-22.089, -5.161], p<0.001
Fig 5Fe	2% 35 min	8% 35 min	-8.875	-17.339	-0.411003	0.0361959	-8.875, [-17.339, -0.411], p=0.036
Fig 5Fe	0% 40 min	2% 40 min	-4	-12.464	4.464	0.773697	-4, [-12.464, 4.464], p=0.773
Fig 5Fe	0% 40 min	8% 40 min	-14	-22.464	-5.536	0.00022504	-14, [-22.464, -5.536], p<0.001
Fig 5Fe	2% 40 min	8% 40 min	-10	-18.464	-1.536	0.0140332	-10, [-18.464, -1.536], p=0.014
Fig 5Fe	0% 45 min	2% 45 min	-5	-13.464	3.464	0.471898	-5, [-13.464, 3.464], p=0.471
Fig 5Fe	0% 45 min	8% 45 min	-14.125	-22.589	-5.661	0.000193957	-14.125, [-22.589, -5.661], p<0.001
Fig 5Fe	2% 45 min	8% 45 min	-9.125	-17.589	-0.661003	0.0295595	-9.125, [-17.589, -0.661], p=0.029
Fig 5Fe	0% 50 min	2% 50 min	-6.625	-15.089	1.839	0.18286	-6.625, [-15.089, 1.839], p=0.182
Fig 5Fe	0% 50 min	8% 50 min	-14	-22.464	-5.536	0.00022504	-14, [-22.464, -5.536], p<0.001
Fig 5Fe	2% 50 min	8% 50 min	-7.375	-15.839	1.089	0.110945	-7.375, [-15.839, 1.089], p=0.11
Fig 5Fe	0% 55 min	2% 55 min	-6.625	-15.089	1.839	0.18286	-6.625, [-15.089, 1.839], p=0.182
Fig 5Fe	0% 55 min	8% 55 min	-13.625	-22.089	-5.161	0.000348993	-13.625, [-22.089, -5.161], p<0.001
Fig 5Fe	2% 55 min	8% 55 min	-7	-15.464	1.464	0.143145	-7, [-15.464, 1.464], p=0.143
